# Untapped viral diversity in global soil metagenomes

**DOI:** 10.1101/583997

**Authors:** Emily B. Graham, David Paez-Espino, Colin Brislawn, Kirsten S. Hofmockel, Ruonan Wu, Nikos C. Kyrpides, Janet K. Jansson, Jason E. McDermott

## Abstract

Viruses outnumber every other biological entity on Earth, and soil viruses are particularly diverse compared to other habitats. However, we have limited understanding of soil viruses because of the tremendous variation in soil ecosystems and because of the lack of appropriate screening tools. Here, we determined the global distribution of more than 24,000 soil viral sequences and their potential hosts, including >1,600 sequences associated with giant viruses. The viral sequences, derived from 668 terrestrial metagenomes, greatly extend existing knowledge of soil viral diversity and viral biogeographical distribution. We screened these sequences to identify a suite of cosmopolitan auxiliary metabolic genes (AMGs) encoding enzymes involved in soil organic carbon decomposition across soil biomes. Additionally, we provide evidence for viral facilitation of multi-domain linkages in soils by locating a fungal chitosanase in bacteriophages, generating a new paradigm of how viruses can serve as exchange vectors of carbon metabolism across domains of life.

---

Viruses outnumber every other biological entity on Earth by a wide margin^1^. Estimates suggest that 10^31^ virus particles exist globally, equivalent to the biomass of 75 million blue whales (200 million tons)^2^. A global meta-analysis of viral distribution revealed that the vast majority of viruses are clearly habitat-specific^3^. The soil virome in particular is poorly characterized in terms of its size and composition, but limited evidence shows that soil viruses are more abundant and diverse than viruses from other ecosystems^4,5,6^. This high viral diversity may be a result of the heterogeneous physical matrix of soil where spatial structuring generates a plethora of environmental niches^7,8^. Although viruses are recognized as key players in C and nutrient cycles in aquatic ecosystems^9^, we know comparatively little about the roles of viruses in soils. Major limitations to studies of soil viral ecology include difficulties in isolating soil viruses, the enormous range of soil ecosystems with distinct properties that prevent generalization between sites, and, until lately, the lack of appropriate molecular screening tools.

Shotgun metagenomics is a useful approach for analyzing soil viromes because most viruses lack a universal marker gene to target with primer-based methods^10^ and because many viruses in soil are double-stranded DNA phages that can be sequenced^11^. Several recent studies have used shotgun metagenomics in soil to characterize the soil virome in a limited range of soil types and biomes^12-16^. In the most comprehensive examination of soil viruses to date, exploration of 197 metagenomes from thawed permafrost enabled discovery of 3,112 soil viral sequences^12^. Emerson et al.^12^ predicted 14 viral glycoside hydrolase (GH) enzymes in these sequences with projected functions for breaking glycosidic linkages in pectin, hemicellulose, starch, and cellulose molecules; one of these was confirmed to express an endomannanase enzyme^12^. However, viral GHs can also be involved in general lysogenic functions (rev. in Davies et al.^17^), and the exact role of viral GHs in soils in unclear. Additionally, new nucleocytoplasmic large DNA viruses (NCDLV), colloquially known as giant viruses, were recently identified using a ‘mini-metagenomics’ approach in soil collected from the Harvard forest long-term experimental research site (LTER)^18^. To our knowledge, no study has investigated soil viruses at more than a few locations (Extended Data Fig. 1), and we lack a comprehensive assessment of virus diversity and function in soils, including the discovery of new viruses and their distribution, host associations, and possible exchange of genetic information across host domains.

Here, we greatly extend existing knowledge to identify >24,000 soil viral sequences from a wide range of globally distributed soil metagenomes. By deep analysis of the viral sequence data, we determine viruses that are prevalent across soil biomes, as well as their associations with soil microorganisms and patterns through space. In addition, we estimate the global distribution of soil viruses and identify thousands of new virally encoded auxiliary metabolic genes (AMGs) that could play key functional roles in soil ecosystems.
