## Supplementary material for "Untapped viral diversity in global soil metagenomes": Table S2

Ecosystem	Ecosystem_Category	Ecosystem_Type	Ecosystem_Subtype	Biome	Case Study	Study Name	Number of Samples
Environmental	Terrestrial	arctic soil	Unclassified	arctic soil/bog/peat		Arctic peat soil microbial communities from the Barrow Environmental Observatory site, Barrow, Alaska, USA	159
Environmental	Terrestrial	arctic soil	Wetlands	arctic soil/bog/peat		Permafrost microbial communities from Stordalen Mire, Sweden	224
Environmental	Terrestrial	bare-fallow soil	Unclassified	bare-fallow soil	bare-fallow soil	Soil microbial communities from Rothamsted, UK, for project Deep Soil	1
Environmental	Terrestrial	bog forest	Wetlands	arctic soil/bog/peat		Bog forest soil microbial communities from Calvert Island, British Columbia, Canada	68
Environmental	Terrestrial	canada forest	Loam	canada forest	canada forest	Forest soil microbial communities from multiple locations in Canada and USA	29
Environmental	Terrestrial	coastal grassland	Loam	california grassland		Grasslands soil microbial communities from the Angelo Coastal Reserve, California, USA	11
Environmental	Terrestrial	coastal grassland	Unclassified	california grassland		Grasslands soil microbial communities from the Angelo Coastal Reserve, California, USA	146
Environmental	Terrestrial	coastal grassland	NA	california grassland		Grasslands soil microbial communities from the Angelo Coastal Reserve, California, USA	2
Environmental	Terrestrial	cultivated soil	Unclassified	cultivated prairie soil	cultivated prairie soil	Soil microbial communities from Great Prairies (Kansas, Wisconsin and Iowa)	14
Environmental	Terrestrial	deepsoil grassland soil	Unclassified	prairie soil	prairie soil2	Soil microbial communities from Rothamsted, UK, for project Deep Soil	1
Environmental	Terrestrial	hopland grassland	Loam	california grassland		Soil microbial communities from Mediterranean grasslands, California	2
Environmental	Terrestrial	manhattan soil	Unclassified	NA		Soil microbial communities from Kansas (Konza Prairie Natural Area and Manhattan, Kansas, USA)	1
Environmental	Terrestrial	mediterranean forest	Loam	mediterranean forest		Forest soil microbial communities from multiple locations in Canada and USA	3
Environmental	Terrestrial	permafrost	Unclassified	permafrost		Permafrost microbial communities from Nunavut, Canada to study carbon cycling	19
Environmental	Terrestrial	prairie soil	Loam	prairie soil	prairie soil	Soil microbial communities from Kansas Great Prairie, USA, amended with BrdU	3
Environmental	Terrestrial	prairie soil + acetate	Loam	NA		Soil microbial communities from Kansas Great Prairie, USA, amended with BrdU	8
Environmental	Terrestrial	rhizosphere	Loam	rhizosphere		Corn, switchgrass and miscanthus rhizosphere microbial communities from Kellogg Biological Station, Michigan, USA	345
Environmental	Terrestrial	rhizosphere	Unclassified	rhizosphere		Corn, switchgrass and miscanthus rhizosphere microbial communities from Kellogg Biological Station, Michigan, USA	1
Environmental	Terrestrial	rhizosphere	Unclassified	rhizosphere		Switchgrass rhizosphere microbial communities from Michigan, USA	12
Environmental	Terrestrial	rifle sediment	Loam	rifle sediment		Soil microbial communities from Rifle, Colorado, USA	116
Environmental	Terrestrial	rifle soil + ur	Loam	NA		Soil microbial communities from Rifle, Colorado, USA	84
Environmental	Terrestrial	riparian zone	NA	riparian zone		Populus soil microbial communities from riparian zone of different river systems in the western United States	27
Environmental	Terrestrial	Soil		california grassland		Grasslands soil microbial communities from the Angelo Coastal Reserve, California, USA	45
Environmental	Terrestrial	Soil		riparian zone		Populus soil microbial communities from riparian zone of different river systems in the western United States	624
Environmental	Terrestrial	Soil		tropical forest	tropical forest	Tropical forest soil microbial communities from Panama analyzed to predict greenhouse gas emissions	1334
Environmental	Terrestrial	Soil		vadose fungi		Vadose zone soil and rhizosphere microbial communities from the Eel River Critical Zone Observatory, Northern California to study diel carbon cycling	899
Environmental	Terrestrial	Soil		vadose zone		Vadose zone soil and rhizosphere microbial communities from the Eel River Critical Zone Observatory, Northern California to study diel carbon cycling	1393
Environmental	Terrestrial	Soil	Loam	california grassland		Forest soil microbial communities from multiple locations in Canada and USA	1
Environmental	Terrestrial	Soil	Loam	california grassland		Grasslands soil microbial communities from the Angelo Coastal Reserve, California, USA	13
Environmental	Terrestrial	Soil	Loam	california grassland		Soil microbial communities from Mediterranean grasslands, California	141
Environmental	Terrestrial	Soil	Loam	canada forest	canada forest	Forest soil microbial communities from multiple locations in Canada and USA	126
Environmental	Terrestrial	Soil	Loam	mediterranean forest		Forest soil microbial communities from multiple locations in Canada and USA	19
Environmental	Terrestrial	Soil	Loam	prairie soil	prairie soil	Soil microbial communities from Kansas Great Prairie, USA, amended with BrdU	51
Environmental	Terrestrial	Soil	Loam	rhizosphere		Corn, switchgrass and miscanthus rhizosphere microbial communities from Kellogg Biological Station, Michigan, USA	3394
Environmental	Terrestrial	Soil	Loam	rhizosphere		Rhizosphere and bulk soil microbial communities from the Great Lakes	5
Environmental	Terrestrial	Soil	Loam	rifle sediment		Soil microbial communities from Rifle, Colorado, USA	1230
Environmental	Terrestrial	Soil	Loam	temperate forest	temperate forest	Forest soil microbial communities from multiple locations in Canada and USA	54
Environmental	Terrestrial	Soil	Loam	tropical forest	tropical forest	Tropical forest soil microbial communities from Luquillo Experimental Forest, Puerto Rico	47
Environmental	Terrestrial	Soil	Loam	tropical forest	tropical forest	Tropical forest soil microbial communities from Panama analyzed to predict greenhouse gas emissions	177
Environmental	Terrestrial	Soil	Loam	NA		Soil microbial communities from Kansas Great Prairie, USA, amended with BrdU	25
Environmental	Terrestrial	Soil	Loam	NA		Soil microbial communities from Rifle, Colorado, USA	349
Environmental	Terrestrial	Soil	Sand	soil crust		Soil microbial communities from four geographically distinct crusts in the Colorado Plateau and Sonoran desert	13
Environmental	Terrestrial	Soil	Sand	NA		Soil microbial communities from four geographically distinct crusts in the Colorado Plateau and Sonoran desert	14
Environmental	Terrestrial	Soil	Unclassified	arctic soil/bog/peat		Arctic peat soil microbial communities from the Barrow Environmental Observatory site, Barrow, Alaska, USA	1076
Environmental	Terrestrial	Soil	Unclassified	arctic soil/bog/peat		Soil microbial communities from permafrost in Bonanza Creek, Alaska	172
Environmental	Terrestrial	Soil	Unclassified	bare-fallow soil	bare-fallow soil	Soil microbial communities from Rothamsted, UK, for project Deep Soil	21
Environmental	Terrestrial	Soil	Unclassified	california grassland		Grasslands soil microbial communities from the Angelo Coastal Reserve, California, USA	347
Environmental	Terrestrial	Soil	Unclassified	cultivated prairie soil	cultivated prairie soil	Soil microbial communities from Great Prairies (Kansas, Wisconsin and Iowa)	764
Environmental	Terrestrial	Soil	Unclassified	permafrost		Permafrost microbial communities from Nunavut, Canada to study carbon cycling	1065
Environmental	Terrestrial	Soil	Unclassified	permafrost		Soil microbial communities from permafrost in Bonanza Creek, Alaska	6
Environmental	Terrestrial	Soil	Unclassified	prairie soil	prairie soil	Soil microbial communities from Great Prairies (Kansas, Wisconsin and Iowa)	271
Environmental	Terrestrial	Soil	Unclassified	prairie soil	prairie soil2	Soil microbial communities from Rothamsted, UK, for project Deep Soil	12
Environmental	Terrestrial	Soil	Unclassified	rhizosphere		Corn, switchgrass and miscanthus rhizosphere microbial communities from Kellogg Biological Station, Michigan, USA	21
Environmental	Terrestrial	Soil	Unclassified	rhizosphere		Miscanthus rhizosphere microbial communities from Kellogg Biological Station, Michigan State University, USA	27
Environmental	Terrestrial	Soil	Unclassified	rhizosphere		Rhizosphere and bulk soil microbial communities from Harvard Forest, USA	4
Environmental	Terrestrial	Soil	Unclassified	rhizosphere		Switchgrass rhizosphere microbial communities from Michigan, USA	323
Environmental	Terrestrial	Soil	Unclassified	rifle sediment		Soil microbial communities from Rifle, Colorado, USA	6
Environmental	Terrestrial	Soil	Unclassified	tropical forest	tropical forest	Forest soil microbial communities from Amazon Forest, Brazil	5
Environmental	Terrestrial	Soil	Unclassified	tropical pasture		Forest soil microbial communities from Amazon Forest, Brazil	122
Environmental	Terrestrial	Soil	Unclassified	vadose zone		Vadose zone soil and rhizosphere microbial communities from the Eel River Critical Zone Observatory, Northern California to study diel carbon cycling	95
Environmental	Terrestrial	Soil	Unclassified	NA		Forest soil microbial communities from the Amazon forest, Brazil, of fosmid clones	2
Environmental	Terrestrial	Soil	Unclassified	NA		Grass soil microbial communities from Rothamsted Park plot 3d, Harpenden, UK	14
Environmental	Terrestrial	Soil	Unclassified	NA		Soil and rhizosphere microbial communities from Centre INRS-Institut Armand-Frappier, Laval, Canada	40
Environmental	Terrestrial	Soil	Unclassified	NA		Soil microbial communities from Great Prairies (Kansas, Wisconsin and Iowa)	9
Environmental	Terrestrial	Soil	Unclassified	NA		Soil microbial communities from Kansas (Konza Prairie Natural Area and Manhattan, Kansas, USA)	24
Environmental	Terrestrial	Soil	Unclassified	NA		Soil microbial communities from Puerto Rico rain forest, that decompose switchgrass	91
Environmental	Terrestrial	Soil	Wetlands	arctic soil/bog/peat		Bog forest soil microbial communities from Calvert Island, British Columbia, Canada	101
Environmental	Terrestrial	Soil	Wetlands	arctic soil/bog/peat		Permafrost microbial communities from Stordalen Mire, Sweden	409
Environmental	Terrestrial	Soil	Wetlands	tropical peat		Tropical peatland microbial communities from different locations	96
Environmental	Terrestrial	soil + rhizosphere	Unclassified	NA		Soil and rhizosphere microbial communities from Centre INRS-Institut Armand-Frappier, Laval, Canada	7
Environmental	Terrestrial	texas forest	Loam	temperate forest	temperate forest	Forest soil microbial communities from multiple locations in Canada and USA	18
Environmental	Terrestrial	tropical forest	NA	tropical forest	tropical forest	Tropical forest soil microbial communities from Panama analyzed to predict greenhouse gas emissions	8
Environmental	Terrestrial	tropical peat	Wetlands	tropical peat		Tropical peatland microbial communities from different locations	76
Environmental	Terrestrial	vadose fungi	NA	vadose fungi		Vadose zone soil and rhizosphere microbial communities from the Eel River Critical Zone Observatory, Northern California to study diel carbon cycling	22
Environmental	Terrestrial	vadose zone	Unclassified	vadose zone		Vadose zone soil and rhizosphere microbial communities from the Eel River Critical Zone Observatory, Northern California to study diel carbon cycling	5
Environmental	Terrestrial	vadose zone	NA	vadose zone		Vadose zone soil and rhizosphere microbial communities from the Eel River Critical Zone Observatory, Northern California to study diel carbon cycling	49
Host-associated	Plants	arabidopsis rhizosphere	Epiphytes	NA		Arabidopsis thaliana rhizosphere microbial communities from the Joint Genome Institute, USA, that affect carbon cycling	3
Host-associated	Plants	Rhizoplane		rhizosphere		Miscanthus rhizosphere microbial communities from Kellogg Biological Station, Michigan State University, USA	187
Host-associated	Plants	Rhizoplane		rhizosphere		Switchgrass associated microbial communities from Austin, Texas, USA, to study host-microbe interactions	180
Host-associated	Plants	Rhizoplane		rhizosphere		Switchgrass rhizosphere microbial communities from Michigan, USA	2
Host-associated	Plants	Rhizoplane	Epiphytes	rhizosphere		Corn, switchgrass and miscanthus rhizosphere microbial communities from Kellogg Biological Station, Michigan, USA	2771
Host-associated	Plants	Rhizoplane	Epiphytes	rhizosphere		Tabebuia heterophylla rhizosphere microbial communities from the University of Puerto Rico	285
Host-associated	Plants	Rhizoplane	Epiphytes	NA		Arabidopsis rhizosphere microbial communities from the University of North Carolina	2
Host-associated	Plants	Rhizoplane	Epiphytes	NA		Arabidopsis thaliana rhizosphere microbial communities from the Joint Genome Institute, USA, that affect carbon cycling	39
Host-associated	Plants	Rhizoplane	Soil	rhizosphere		Corn, switchgrass and miscanthus rhizosphere microbial communities from Kellogg Biological Station, Michigan, USA	96
Host-associated	Plants	Rhizoplane	Unclassified	rhizosphere		Miscanthus rhizosphere microbial communities from Kellogg Biological Station, Michigan State University, USA	443
Host-associated	Plants	Rhizoplane	Unclassified	rhizosphere		Switchgrass rhizosphere microbial communities from Michigan, USA	320
Host-associated	Plants	Rhizoplane	Unclassified	NA		Arabidopsis rhizosphere microbial communities from the University of North Carolina	16
Host-associated	Plants	rhizosphere	Epiphytes	rhizosphere		Corn, switchgrass and miscanthus rhizosphere microbial communities from Kellogg Biological Station, Michigan, USA	364
Host-associated	Plants	rhizosphere	Soil	rhizosphere		Corn, switchgrass and miscanthus rhizosphere microbial communities from Kellogg Biological Station, Michigan, USA	159
Host-associated	Plants	rhizosphere	Unclassified	rhizosphere		Corn, switchgrass and miscanthus rhizosphere microbial communities from Kellogg Biological Station, Michigan, USA	70
Host-associated	Plants	rhizosphere	Unclassified	rhizosphere		Miscanthus rhizosphere microbial communities from Kellogg Biological Station, Michigan State University, USA	6
Host-associated	Plants	rhizosphere	Unclassified	rhizosphere		Populus root and rhizosphere microbial communities from Tennessee, USA	75
Host-associated	Plants	rhizosphere	Unclassified	rhizosphere		Switchgrass rhizosphere microbial communities from Michigan, USA	3
Host-associated	Plants	rhizosphere	NA	rhizosphere		Corn, switchgrass and miscanthus rhizosphere microbial communities from Kellogg Biological Station, Michigan, USA	62
Host-associated	Plants	rhizosphere	NA	rhizosphere		Miscanthus rhizosphere microbial communities from Kellogg Biological Station, Michigan State University, USA	1
Host-associated	Plants	rhizosphere	NA	rhizosphere		Switchgrass associated microbial communities from Austin, Texas, USA, to study host-microbe interactions	2
Host-associated	Plants	Rhizosphere		rhizosphere		Corn, switchgrass and miscanthus rhizosphere microbial communities from Kellogg Biological Station, Michigan, USA	833
Host-associated	Plants	Rhizosphere		rhizosphere		Sorghum-associated microbial communities from plants grown in Nebraska, USA	325
Host-associated	Plants	Rhizosphere	Epiphytes	rhizosphere		Switchgrass rhizosphere microbial communities from Knoxville, Tennessee, USA	2
Host-associated	Plants	Rhizosphere	Soil	rhizosphere		Corn, switchgrass and miscanthus rhizosphere microbial communities from Kellogg Biological Station, Michigan, USA	1005
Host-associated	Plants	Rhizosphere	Soil	NA		Arabidopsis rhizosphere microbial communities from the University of North Carolina	7
Host-associated	Plants	Rhizosphere	Unclassified	rhizosphere		Corn, switchgrass and miscanthus rhizosphere microbial communities from Kellogg Biological Station, Michigan, USA	1562
Host-associated	Plants	Rhizosphere	Unclassified	rhizosphere		Populus root and rhizosphere microbial communities from Tennessee, USA	1190
